# Identification and partial reconstitution of the biosynthetic pathway of bioactive meroterpenoids from *Hericium erinaceus* (Lion’s Mane mushroom)

**DOI:** 10.1101/2024.07.16.603773

**Authors:** Riccardo Iacovelli, Fons Poon, Kristina Haslinger

## Abstract

*Hericium erinaceus* (Lion’s Mane mushroom) is widely consumed for its numerous reported benefits for brain health. A growing body of evidence suggests that these benefits are likely attributable to aromatics contained in its fruiting bodies, including the meroterpenoids hericenones. Here, we report the identification and reconstitution of the first two steps of the biosynthetic pathway of hericenones via heterologous expression of the PKS HerA and the carboxylic acid reductase HerB in *Aspergillus oryzae*. Furthermore, we investigate a putative prenyltransferase that might be responsible for the following biosynthetic step. Ongoing efforts to reconstitute the full pathway will enable large scale production of hericenones and other meroterpenoids in heterologous hosts.
