## Additional file 2 for "Identification and partial reconstitution of the biosynthetic pathway of bioactive meroterpenoids from *Hericium erinaceus* (Lion’s Mane mushroom)"

### Sheet: BGC predictions He0605
	He0605 FNA only								He0605 FNA + GFF3
	Region	Type	From	To	Most similar known cluster		Similarity		Region	Type	From	To	Most similar known cluster		Similarity
	Region 1.1	terpene	91779	104591					Region 1.1	terpene	85216	104591
	Region 1.2	terpene	1282376	1304735	clavaric acid	Terpene	1		Region 1.2	terpene	1283360	1294634	clavaric acid	Terpene	1
	Region 1.3	terpene	3240593	3261995					Region 1.3	terpene	3240807	3261995
	Region 4.1	NRPS-like,T1PKS	100553	169254					Region 3.1	NRPS-like	858368	902655
	Region 4.2	NRPS-like	1373182	1416878					Region 4.1	NRPS-like,T1PKS	100553	171961
	Region 8.1	terpene	1016401	1037538					Region 4.2	terpene	1317259	1340632
	Region 14.1	siderophore	90919	106417					Region 4.3	NRPS-like	1372793	1416993
	Region 14.2	terpene	889072	908596					Region 6.1	terpene	665017	686253
	Region 14.3	terpene	1164272	1185464					Region 8.1	terpene	1016401	1037538
	Region 14.4	NRPS-like	2298739	2343554					Region 12.1	NRPS-like	195807	233633
	Region 17.1	NRPS-like	1687375	1730499					Region 12.2	NRPS-like	1842252	1888327
	Region 17.2	NRPS-like	2174755	2217558					Region 14.1	siderophore	90919	106417
									Region 14.2	terpene	889036	903386
									Region 14.3	terpene	1164272	1185629
									Region 14.4	NRPS-like	1582278	1626210
									Region 14.5	NRPS-like	1790425	1829929
									Region 14.6	NRPS-like	2054674	2094929
									Region 14.7	NRPS-like	2298739	2342919
									Region 17.1	NRPS-like	1691717	1730499
									Region 17.2	NRPS-like	2173772	2217558

### Sheet: pHMMER output putative PT
	Query: sp|A0A455R413|AscA
	Description: Prenytransferase AscA OS=Acremonium egyptiacum OX=749675 GN=ascA PE=1 SV=1 Lengt=336 aa
	Full sequence			Best 1 domain			#dom
	E-value	score	bias	E-value	score	bias	exp	N	Sequence				Length	Identity (%)	Similarity (%)
	1.3e-29	102.9	3.9	1.6e-29	102.6	3.9	1	1	he.00g074890.m01.polypeptide				333 aa	26.52	41.44
	7.9e-27	93.7	5.5	1.1e-26	93.2	5.5	1.1	1	he.00g011250.m01.polypeptide*				476 aa	17.08	33.75
	5.9e-06	25.1	0.3	7.3e-06	24.8	0.3	1.1	1	he.00g017380.m01.polypeptide**				171 aa	10.36	21.6
	Query: sp|A0A193PS58|StbC
	Description: Prenyltransferase StbC OS=Stachybotrys bisbyi OX=80385 GN=stbC PE=1 SV=1 Length=333 aa
	Full sequence			Best 1 domain			#dom
	E-value	score	bias	E-value	score	bias	exp	N	Sequence				Length	Identity (%)	Similarity (%)
	5.2e-29	101	5.6	5.8e-29	100.8	5.6	1	1	he.00g074890.m01.polypeptide				333 aa	25.79	44.99
	4.4e-25	88	6.8	6e-25	87.6	6.8	1.1	1	he.00g011250.m01.polypeptide*				476 aa	17.01	33.61
	1e-07	31	0	1.2e-07	30.8	0	1.2	1	he.00g017380.m01.polypeptide**				171 aa	12.87	23.05
	*lower identity/similarity scores compared to g074890 and length incompatible with other orsellinic acid PTs .
	**high E-value, low alignment score, length incompatible with full-size UbiA-type prenyltransferases.
